# Evolutionary innovation through transcription factor promiscuity in microbes is constrained by pre-existing gene regulatory network architecture

**DOI:** 10.1101/2022.07.12.499626

**Authors:** Matthew J. Shepherd, Aidan P. Pierce, Tiffany B. Taylor

## Abstract

The survival of a population during environmental shifts depends on whether the rate of phenotypic adaptation keeps up with the rate of changing conditions. A common way to achieve this is via change to gene regulatory network (GRN) connections – known as rewiring – that facilitate novel interactions and innovation of transcription factors. To understand the success of rapidly adapting organisms, we therefore need to determine the rules that create and constrain opportunities for GRN rewiring.

Here, using an experimental microbial model system we reveal a hierarchy among transcription factors that are rewired to rescue lost function, with alternative rewiring pathways only unmasked after the preferred pathway is eliminated. We identify three key properties - high activation, high expression, and pre-existing low-level affinity for novel target genes – that facilitate transcription factor innovation via gain of functional promiscuity. Ease of acquiring these properties is constrained by pre-existing GRN architecture, which was overcome in our experimental system by both targeted and global network alterations. This work reveals the key properties that determine transcription factor evolvability, and as such, the evolution of GRNs.
