## Supplementary excel sheet E1 for "Evolutionary innovation through transcription factor promiscuity in microbes is constrained by pre-existing gene regulatory network architecture"

### Sheet: Sheet1
Ancestral strain	Isolate ID	Motility step	Mutant gene (s)	Gene Nucleotide change	Protein Amino acid change	Gene predicted function	ID method
AR2ΔntrC	2501-G	1st	PFLU1131	Δ1100-1114	Δ368-GEVAM-372	putative two-component system sensor kinase	Illumina whole genome resequencing
AR2ΔntrC	9-G	1st	PFLU1131	Δ1100-1114	Δ368-GEVAM-372	putative two-component system sensor kinase	Illumina whole genome resequencing
'	'	'	PFLU2700	A418C	T140P	Hypothetical protein	Illumina whole genome resequencing
AR2ΔntrC	52-G	1st	PFLU1131	Δ1100-1114	Δ368-GEVAM-372	putative two-component system sensor kinase	Illumina whole genome resequencing
AR2ΔntrC	33-G	1st	PFLU1131	Δ1100-1114	Δ368-GEVAM-372	putative two-component system sensor kinase	Illumina whole genome resequencing
AR2ΔntrC	2-G1	1st	PFLU1131	Δ1100-1114	Δ368-GEVAM-372	putative two-component system sensor kinase	Illumina whole genome resequencing
AR2ΔntrC	2-G2	1st	PFLU1131	Δ1100-1114	Δ368-GEVAM-372	putative two-component system sensor kinase	Illumina whole genome resequencing
AR2ΔntrC	19-G	1st	PFLU1131	C1640A	A547D	putative two-component system sensor kinase	Illumina whole genome resequencing
AR2ΔntrC	24-G	1st	PFLU1131	C1124T	A375V	putative two-component system sensor kinase	Illumina whole genome resequencing
'	'	'	mutS (PFLU1164)	Ins-236A	G79.fs	DNA mismatch repair protein MutS	Illumina whole genome resequencing
'	'	'	A further 88 mutations in 73 genes and 15 intergenic regions. See supplementary info				Illumina whole genome resequencing
AR2ΔntrC	32-G	1st	PFLU1131	Δ1100-1114	Δ368-GEVAM-372	putative two-component system sensor kinase	Sanger sequencing
AR2ΔntrC	35-G	1st	PFLU1131	1028-1048 dup.AGTTGCATCACCTCGAAGCGC	H343-Q350-Ins.LHHLEAQ	putative two-component system sensor kinase	Sanger sequencing
AR2ΔntrC	57-G	1st	PFLU1131	Δ1106-1120	Δ369-EVAMG-373	putative two-component system sensor kinase	Sanger sequencing
AR2ΔntrC	62-G	1st	PFLU1131	Δ1100-1114	Δ368-GEVAM-372	putative two-component system sensor kinase	Sanger sequencing
AR2ΔntrC	65-G	1st	PFLU1131	Δ1100-1114	Δ368-GEVAM-372	putative two-component system sensor kinase	Sanger sequencing
AR2ΔntrC	4-G	1st	PFLU1131	Δ1100-1114	Δ368-GEVAM-372	putative two-component system sensor kinase	Inferred from of 2nd step strain, Illumina whole genome resequencing
AR2ΔntrC	2-G3	1st	PFLU1131	Δ1100-1114	Δ368-GEVAM-372	putative two-component system sensor kinase	Inferred from of 2nd step strain, Illumina whole genome resequencing
2501-G	2501-S1	2nd	PFLU1131 (1590bp deletion)	ΔPFLU1130, PFLU1131 Δ1-182, PFLU1129 Δ736-900, generates PFLU1129/1131 partial fusion (1-735 of PFLU1129 joined with 183-362 of PFLU1131. PFLU1131 ORF continues from bases 375-1770.	PFLU1129 amino acids 1-245 followed by 59 new amino acids encoded sequence gained from PFLU1131. PFLU1131 protein looses Amino acids 1-124	GNAT family N-acetyltransferase (PFLU1130), alpha/beta fold hydrolase (PFLU1129), putative two-component system sensor kinase (PFLU1131)	Illumina whole genome resequencing
2501-G	2501-S2	2nd	cbrA (PFLU5236)	Δ722-724	ΔL242	putative two-component system sensor kinase	Illumina whole genome resequencing
'	'	'	rho (PFLU5900)	C1013T	T338I	transcription termination factor Rho	Illumina whole genome resequencing
9-G	9-S	2nd	pgk (PFLU5705)	Δ493-503	P165.fs	phosphoglycerate kinase	Illumina whole genome resequencing
'	'	'	glgP (PFLU0352)	A2312T	Q771L	glycogen/starch/alpha-glucan phosphorylase	Illumina whole genome resequencing
'	'	'	tssM (PFLU6013)	A2605G	N869D	type VI secretion system membrane subunit TssM	Illumina whole genome resequencing
'	'	'	PFLU2700	A418C	T140P	Hypothetical protein	Illumina whole genome resequencing
52-G	52-S1	2nd	PFLU1583	Δ143-223	Δ48-DQPDLVICDLRMPQMGGLELIRQVTER-74	putative response regulator, predicted sigma factor interacting domain	Illumina whole genome resequencing
52-G	52-S2	2nd	PFLU0461	C564G	N188K	bifunctional glutamine-synthetase adenylyltransferase/deadenyltransferase	Illumina whole genome resequencing
33-G	33-S1	2nd	pitA (PFLU1359)	Δ1220-1228	Δ407-GMTY-410, 407-Ins.D	inorganic phosphate transporter	Illumina whole genome resequencing
'	'	'	rpsK (PFLU5504)	C277T	R93C	30S ribosomal protein S11	Illumina whole genome resequencing
33-G	33-S2	2nd	pitA (PFLU1359)	T521C	L174P	inorganic phosphate transporter	Illumina whole genome resequencing
2-G1	2-S1	2nd	PFLU1583	Ins-590T	R198.fs	putative response regulator, predicted sigma factor interacting domain	Illumina whole genome resequencing
'	'	'	rnc (PFLU1060)	C69A	V23V	synonymous SNP - ribonuclease 3	Illumina whole genome resequencing
2-G2	2-S2	2nd	PFLU1584	C280T	Q94*	anti-sigma factor antagonist	Illumina whole genome resequencing
19-G	19-S	2nd	PFLU1131	G1664A	S555N	putative two-component system sensor kinase	Illumina whole genome resequencing
24-G	24-S1	2nd	PFLU1132	A332G	D111G	sigma-54-dependent Fis family transcriptional regulator	Illumina whole genome resequencing
'	'	'	100 other mutations, all likely due to mutS mutation in ancestor.				Illumina whole genome resequencing
24-G	24-LCV	2nd	PFLU1132	A332G	D111G	sigma-54-dependent Fis family transcriptional regulator	Illumina whole genome resequencing
'	'	'	91 other mutations, all likely due to mutS mutation in ancestor.				Illumina whole genome resequencing
24-G	24-SCV	2nd	PFLU1132	A332G	D111G	sigma-54-dependent Fis family transcriptional regulator	Illumina whole genome resequencing
'	'	'	94 other mutations, all likely due to mutS mutation in ancestor.				Illumina whole genome resequencing
4-G	4-S1	2nd	ptsP (PFLU0804)	1164-1184 dup.CGGCATCGACATGATTGTCGA	D395-G396-Ins.GIDMIVD	phosphoenolpyruvate-protein phosphotransferase	Illumina whole genome resequencing
4-G	4-S2	2nd	PFLU1583	C229T	Q77*	putative response regulator, predicted sigma factor interacting domain	Illumina whole genome resequencing
2-G3	2-S3	2nd	rpoC (PFLU5533)	Δ4083-4086	G1362.fs	DNA-directed RNA polymerase subunit beta'	Illumina whole genome resequencing
62-G	62-S	2nd	PFLU1583	ΔA633	S212.fs	putative response regulator, predicted sigma factor interacting domain
57-G	57-S	2nd	PFLU1583	423-429 dup.CAACCGC	E144.fs	putative response regulator, predicted sigma factor interacting domain
32-G	32-S	2nd	tktA (PFLU5707)	Δ1147-1161	ΔG383-T387	transketolase
35-G	35-S SCV	2nd	PFLU1132	G331A	D111N	sigma-54-dependent Fis family transcriptional regulator
'	'	'	PFLU1572-PFLU1573 (lolD)	Intergenic region 1725932-1725946 del.ATGAGTGAATCGGGC	No change to PFLU1572, lolD looses start codon is frame shifted and truncated	PFLU1572 lipoprotein-releasing ABC transporter permease subunit, lolD lipoprotein releasing system ATP-binding protein
'	'	'	sdhA (PFLU1818)	C355T	R119C	succinate dehydrogenase flavoprotein subunit
