## Supplementary excel sheet E2 for "Evolutionary innovation through transcription factor promiscuity in microbes is constrained by pre-existing gene regulatory network architecture"

### Sheet: Records
Strain	Innoculation date	Slow spotted
AR2ΔntrC ΔPFLU1132 1	05/09/2020 @ 17:35	none after 6 weeks
AR2ΔntrC ΔPFLU1132 2	05/09/2020 @ 17:35	none after 6 weeks
AR2ΔntrC ΔPFLU1132 3	05/09/2020 @ 17:35	none after 6 weeks
AR2ΔntrC ΔPFLU1132 4	05/09/2020 @ 17:35	none after 6 weeks
AR2ΔntrC ΔPFLU1132 5	05/09/2020 @ 17:35	none after 6 weeks
AR2ΔntrC ΔPFLU1132 6	05/09/2020 @ 17:35	none after 6 weeks
AR2ΔntrC ΔPFLU1132 7	05/09/2020 @ 17:35	none after 6 weeks
AR2ΔntrC ΔPFLU1132 8	05/09/2020 @ 17:35	none after 6 weeks
AR2ΔntrC ΔPFLU1132 9	05/09/2020 @ 17:35	none after 6 weeks
AR2ΔntrC ΔPFLU1132 10	05/09/2020 @ 17:35	none after 6 weeks
AR2ΔntrC ΔPFLU1132 11	05/09/2020 @ 17:35	none after 6 weeks
AR2ΔntrC ΔPFLU1132 12	05/09/2020 @ 17:35	none after 6 weeks
AR2ΔntrC ΔPFLU1132 13	05/09/2020 @ 17:35	none after 6 weeks
AR2ΔntrC ΔPFLU1132 14	05/09/2020 @ 17:35	none after 6 weeks
AR2ΔntrC ΔPFLU1132 15	05/09/2020 @ 17:35	none after 6 weeks
AR2ΔntrC ΔPFLU1132 16	05/09/2020 @ 17:35	none after 6 weeks
AR2ΔntrC ΔPFLU1132 17	05/09/2020 @ 17:35	none after 6 weeks
AR2ΔntrC ΔPFLU1132 18	05/09/2020 @ 17:35	none after 6 weeks
AR2ΔntrC ΔPFLU1132 19	05/09/2020 @ 17:35	none after 6 weeks
AR2ΔntrC ΔPFLU1132 20	05/09/2020 @ 17:35	none after 6 weeks
AR2ΔntrC ΔPFLU1132 21	05/09/2020 @ 17:35	none after 6 weeks
AR2ΔntrC ΔPFLU1132 22	05/09/2020 @ 17:35	none after 6 weeks
AR2ΔntrC ΔPFLU1132 23	05/09/2020 @ 17:35	none after 6 weeks
AR2ΔntrC ΔPFLU1132 24	05/09/2020 @ 17:35	none after 6 weeks
AR2ΔntrC ΔPFLU1132 25	05/09/2020 @ 17:35	none after 6 weeks
AR2ΔntrC ΔPFLU1132 26	05/09/2020 @ 17:35	none after 6 weeks
AR2ΔntrC ΔPFLU1132 27	05/09/2020 @ 17:35	none after 6 weeks
AR2ΔntrC ΔPFLU1132 28	05/09/2020 @ 17:35	none after 6 weeks
AR2ΔntrC ΔPFLU1132 29	05/09/2020 @ 17:35	none after 6 weeks
AR2ΔntrC ΔPFLU1132 30	05/09/2020 @ 17:35	none after 6 weeks
AR2ΔntrC ΔPFLU1132 31	05/09/2020 @ 17:35	none after 6 weeks
AR2ΔntrC ΔPFLU1132 32	05/09/2020 @ 17:35	none after 6 weeks
AR2ΔntrC ΔPFLU1132 33	05/09/2020 @ 17:35	none after 6 weeks
AR2ΔntrC ΔPFLU1132 34	05/09/2020 @ 17:35	none after 6 weeks
AR2ΔntrC ΔPFLU1132 35	05/09/2020 @ 17:35	none after 6 weeks
AR2ΔntrC ΔPFLU1132 36	05/09/2020 @ 17:35	none after 6 weeks
AR2ΔntrC ΔPFLU1132 37	05/09/2020 @ 17:35	none after 6 weeks
AR2ΔntrC ΔPFLU1132 38	05/09/2020 @ 17:35	none after 6 weeks
AR2ΔntrC ΔPFLU1132 39	05/09/2020 @ 17:35	none after 6 weeks
AR2ΔntrC ΔPFLU1132 40	05/09/2020 @ 17:35	none after 6 weeks
AR2ΔntrC ΔPFLU1132 41	05/09/2020 @ 17:35	none after 6 weeks
AR2ΔntrC ΔPFLU1132 42	05/09/2020 @ 17:35	none after 6 weeks
AR2ΔntrC ΔPFLU1132 43	05/09/2020 @ 17:35	none after 6 weeks
AR2ΔntrC ΔPFLU1132 44	05/09/2020 @ 17:35	none after 6 weeks
AR2ΔntrC ΔPFLU1132 45	05/09/2020 @ 17:35	none after 6 weeks
AR2ΔntrC ΔPFLU1132 46	05/09/2020 @ 17:35	none after 6 weeks
AR2ΔntrC ΔPFLU1132 47	05/09/2020 @ 17:35	none after 6 weeks
AR2ΔntrC ΔPFLU1132 48	05/09/2020 @ 17:35	none after 6 weeks
AR2ΔntrC ΔPFLU1132 49	05/09/2020 @ 17:35	none after 6 weeks
AR2ΔntrC ΔPFLU1132 50	05/09/2020 @ 17:35	none after 6 weeks
AR2ΔntrC ΔPFLU1132 51	05/09/2020 @ 17:35	none after 6 weeks
AR2ΔntrC ΔPFLU1132 52	05/09/2020 @ 17:35	none after 6 weeks
AR2ΔntrC ΔPFLU1132 53	05/09/2020 @ 17:35	none after 6 weeks
AR2ΔntrC ΔPFLU1132 54	05/09/2020 @ 17:35	none after 6 weeks
AR2ΔntrC ΔPFLU1132 55	05/09/2020 @ 17:35	none after 6 weeks
AR2ΔntrC ΔPFLU1132 56	05/09/2020 @ 17:35	none after 6 weeks
AR2ΔntrC ΔPFLU1132 57	05/09/2020 @ 17:35	none after 6 weeks
AR2ΔntrC ΔPFLU1132 58	05/09/2020 @ 17:35	none after 6 weeks
AR2ΔntrC ΔPFLU1132 59	05/09/2020 @ 17:35	none after 6 weeks
AR2ΔntrC ΔPFLU1132 60	05/09/2020 @ 17:35	none after 6 weeks
AR2ΔntrC ΔPFLU1132 61	05/09/2020 @ 17:35	none after 6 weeks
AR2ΔntrC ΔPFLU1132 62	05/09/2020 @ 17:35	none after 6 weeks
AR2ΔntrC ΔPFLU1132 63	05/09/2020 @ 17:35	none after 6 weeks
AR2ΔntrC ΔPFLU1132 64	05/09/2020 @ 17:35	none after 6 weeks
AR2ΔntrC ΔPFLU1132 65	05/09/2020 @ 17:35	none after 6 weeks
AR2ΔntrC ΔPFLU1132 66	05/09/2020 @ 17:35	none after 6 weeks
AR2ΔntrC ΔPFLU1132 67	05/09/2020 @ 17:35	none after 6 weeks
AR2ΔntrC ΔPFLU1132 68	05/09/2020 @ 17:35	none after 6 weeks
AR2ΔntrC ΔPFLU1132 69	05/09/2020 @ 17:35	none after 6 weeks
AR2ΔntrC ΔPFLU1132 70	05/09/2020 @ 17:35	none after 6 weeks
AR2ΔntrC ΔPFLU1132 71	05/09/2020 @ 17:35	none after 6 weeks
AR2ΔntrC ΔPFLU1132 72	05/09/2020 @ 17:35	none after 6 weeks
AR2ΔntrC ΔPFLU1132 73	05/09/2020 @ 17:35	none after 6 weeks
AR2ΔntrC ΔPFLU1132 74	05/09/2020 @ 17:35	none after 6 weeks
AR2ΔntrC ΔPFLU1132 75	05/09/2020 @ 17:35	none after 6 weeks
AR2ΔntrC ΔPFLU1132 76	05/09/2020 @ 17:35	none after 6 weeks
AR2ΔntrC ΔPFLU1132 77	05/09/2020 @ 17:35	none after 6 weeks
AR2ΔntrC ΔPFLU1132 78	05/09/2020 @ 17:35	none after 6 weeks
AR2ΔntrC ΔPFLU1132 79	05/09/2020 @ 17:35	none after 6 weeks
AR2ΔntrC ΔPFLU1132 80	05/09/2020 @ 17:35	none after 6 weeks
AR2ΔntrC ΔPFLU1132 81	05/09/2020 @ 17:35	none after 6 weeks
AR2ΔntrC ΔPFLU1132 82	05/09/2020 @ 17:35	none after 6 weeks
AR2ΔntrC ΔPFLU1132 83	05/09/2020 @ 17:35	none after 6 weeks
AR2ΔntrC ΔPFLU1132 84	05/09/2020 @ 17:35	none after 6 weeks
AR2ΔntrC ΔPFLU1132 85	05/09/2020 @ 17:35	none after 6 weeks
AR2ΔntrC ΔPFLU1132 86	05/09/2020 @ 17:35	none after 6 weeks
AR2ΔntrC ΔPFLU1132 87	05/09/2020 @ 17:35	none after 6 weeks
AR2ΔntrC ΔPFLU1132 88	05/09/2020 @ 17:35	none after 6 weeks
AR2ΔntrC ΔPFLU1132 89	05/09/2020 @ 17:35	none after 6 weeks
AR2ΔntrC ΔPFLU1132 90	05/09/2020 @ 17:35	none after 6 weeks
AR2ΔntrC ΔPFLU1132 91	05/09/2020 @ 17:35	none after 6 weeks
AR2ΔntrC ΔPFLU1132 92	05/09/2020 @ 17:35	none after 6 weeks
AR2ΔntrC ΔPFLU1132 93	05/09/2020 @ 17:35	none after 6 weeks
AR2ΔntrC ΔPFLU1132 94	05/09/2020 @ 17:35	none after 6 weeks
AR2ΔntrC ΔPFLU1132 95	05/09/2020 @ 17:35	none after 6 weeks
AR2ΔntrC ΔPFLU1132 96	05/09/2020 @ 17:35	none after 6 weeks
AR2ΔntrC ΔPFLU1132 97	05/09/2020 @ 17:35	none after 6 weeks
AR2ΔntrC ΔPFLU1132 98	05/09/2020 @ 17:35	none after 6 weeks
AR2ΔntrC ΔPFLU1132 99	05/09/2020 @ 17:35	none after 6 weeks
AR2ΔntrC ΔPFLU1132 100	05/09/2020 @ 17:35	none after 6 weeks
AR2ΔntrC ΔPFLU1132 101	05/09/2020 @ 17:35	none after 6 weeks
AR2ΔntrC ΔPFLU1132 102	05/09/2020 @ 17:35	none after 6 weeks
AR2ΔntrC ΔPFLU1132 103	05/09/2020 @ 17:35	none after 6 weeks
AR2ΔntrC ΔPFLU1132 104	05/09/2020 @ 17:35	none after 6 weeks
AR2ΔntrC ΔPFLU1132 105	05/09/2020 @ 17:35	none after 6 weeks
AR2ΔntrC ΔPFLU1132 106	05/09/2020 @ 17:35	none after 6 weeks
AR2ΔntrC ΔPFLU1132 107	05/09/2020 @ 17:35	none after 6 weeks
AR2ΔntrC ΔPFLU1132 108	05/09/2020 @ 17:35	none after 6 weeks
AR2ΔntrC ΔPFLU1132 109	05/09/2020 @ 17:35	none after 6 weeks
AR2ΔntrC ΔPFLU1132 110	05/09/2020 @ 17:35	none after 6 weeks
AR2ΔntrC ΔPFLU1132 111	05/09/2020 @ 17:35	none after 6 weeks
AR2ΔntrC ΔPFLU1132 112	05/09/2020 @ 17:35	none after 6 weeks
AR2ΔntrC ΔPFLU1132 113	05/09/2020 @ 17:35	none after 6 weeks
AR2ΔntrC ΔPFLU1132 114	05/09/2020 @ 17:35	none after 6 weeks
AR2ΔntrC ΔPFLU1132 115	05/09/2020 @ 17:35	none after 6 weeks
AR2ΔntrC ΔPFLU1132 116	05/09/2020 @ 17:35	none after 6 weeks
AR2ΔntrC ΔPFLU1132 117	05/09/2020 @ 17:35	none after 6 weeks
AR2ΔntrC ΔPFLU1132 118	05/09/2020 @ 17:35	none after 6 weeks
AR2ΔntrC ΔPFLU1132 119	05/09/2020 @ 17:35	none after 6 weeks
AR2ΔntrC ΔPFLU1132 120	05/09/2020 @ 17:35	none after 6 weeks
AR2ΔntrC ΔPFLU1132 121	05/09/2020 @ 17:35	none after 6 weeks
AR2ΔntrC ΔPFLU1132 122	05/09/2020 @ 17:35	none after 6 weeks
AR2ΔntrC ΔPFLU1132 123	05/09/2020 @ 17:35	none after 6 weeks
AR2ΔntrC ΔPFLU1132 124	05/09/2020 @ 17:35	none after 6 weeks
AR2ΔntrC ΔPFLU1132 125	05/09/2020 @ 17:35	none after 6 weeks
AR2ΔntrC ΔPFLU1132 126	05/09/2020 @ 17:35	none after 6 weeks
AR2ΔntrC ΔPFLU1132 127	05/09/2020 @ 17:35	none after 6 weeks
AR2ΔntrC ΔPFLU1132 128	05/09/2020 @ 17:35	none after 6 weeks
AR2ΔntrC ΔPFLU1132 129	05/09/2020 @ 17:35	none after 6 weeks
AR2ΔntrC ΔPFLU1132 130	05/09/2020 @ 17:35	none after 6 weeks
AR2ΔntrC ΔPFLU1132 131	05/09/2020 @ 17:35	none after 6 weeks
AR2ΔntrC ΔPFLU1132 132	05/09/2020 @ 17:35	none after 6 weeks
AR2ΔntrC ΔPFLU1132 133	05/09/2020 @ 17:35	none after 6 weeks
AR2ΔntrC ΔPFLU1132 134	05/09/2020 @ 17:35	none after 6 weeks
AR2ΔntrC ΔPFLU1132 135	05/09/2020 @ 17:35	none after 6 weeks
AR2ΔntrC ΔPFLU1132 136	05/09/2020 @ 17:35	none after 6 weeks
AR2ΔntrC ΔPFLU1132 137	05/09/2020 @ 17:35	none after 6 weeks
AR2ΔntrC ΔPFLU1132 138	05/09/2020 @ 17:35	none after 6 weeks
AR2ΔntrC ΔPFLU1132 139	05/09/2020 @ 17:35	none after 6 weeks
AR2ΔntrC ΔPFLU1132 140	05/09/2020 @ 17:35	none after 6 weeks
AR2ΔntrC ΔPFLU1132 141	05/09/2020 @ 17:35	none after 6 weeks
AR2ΔntrC ΔPFLU1132 142	05/09/2020 @ 17:35	none after 6 weeks
AR2ΔntrC ΔPFLU1132 143	05/09/2020 @ 17:35	none after 6 weeks
AR2ΔntrC ΔPFLU1132 144	05/09/2020 @ 17:35	none after 6 weeks
AR2ΔntrC ΔPFLU1132 145	05/09/2020 @ 17:35	none after 6 weeks
AR2ΔntrC ΔPFLU1132 146	05/09/2020 @ 17:35	none after 6 weeks
AR2ΔntrC ΔPFLU1132 147	05/09/2020 @ 17:35	none after 6 weeks
AR2ΔntrC ΔPFLU1132 148	05/09/2020 @ 17:35	none after 6 weeks
AR2ΔntrC ΔPFLU1132 149	05/09/2020 @ 17:35	none after 6 weeks
AR2ΔntrC ΔPFLU1132 150	05/09/2020 @ 17:35	none after 6 weeks
AR2ΔntrC ΔPFLU1132 151	05/09/2020 @ 17:35	none after 6 weeks
AR2ΔntrC ΔPFLU1132 152	05/09/2020 @ 17:35	none after 6 weeks
AR2ΔntrC ΔPFLU1132 153	05/09/2020 @ 17:35	none after 6 weeks
AR2ΔntrC ΔPFLU1132 154	05/09/2020 @ 17:35	none after 6 weeks
AR2ΔntrC ΔPFLU1132 155	05/09/2020 @ 17:35	none after 6 weeks
AR2ΔntrC ΔPFLU1132 156	05/09/2020 @ 17:35	none after 6 weeks
AR2ΔntrC ΔPFLU1132 157	05/09/2020 @ 17:35	none after 6 weeks
AR2ΔntrC ΔPFLU1132 158	05/09/2020 @ 17:35	none after 6 weeks
AR2ΔntrC ΔPFLU1132 159	05/09/2020 @ 17:35	none after 6 weeks
AR2ΔntrC ΔPFLU1132 160	05/09/2020 @ 17:35	none after 6 weeks
AR2ΔntrC ΔPFLU1132 161	05/09/2020 @ 17:35	none after 6 weeks
AR2ΔntrC ΔPFLU1132 162	05/09/2020 @ 17:35	none after 6 weeks
AR2ΔntrC ΔPFLU1132 163	05/09/2020 @ 17:35	none after 6 weeks
AR2ΔntrC ΔPFLU1132 164	05/09/2020 @ 17:35	none after 6 weeks
AR2ΔntrC ΔPFLU1132 165	05/09/2020 @ 17:35	none after 6 weeks
AR2ΔntrC ΔPFLU1132 166	05/09/2020 @ 17:35	none after 6 weeks
AR2ΔntrC ΔPFLU1132 167	05/09/2020 @ 17:35	none after 6 weeks
AR2ΔntrC ΔPFLU1132 168	05/09/2020 @ 17:35	none after 6 weeks
AR2ΔntrC ΔPFLU1132 169	05/09/2020 @ 17:35	none after 6 weeks
AR2ΔntrC ΔPFLU1132 170	05/09/2020 @ 17:35	none after 6 weeks
AR2ΔntrC ΔPFLU1132 171	05/09/2020 @ 17:35	none after 6 weeks
AR2ΔntrC ΔPFLU1132 172	05/09/2020 @ 17:35	none after 6 weeks
AR2ΔntrC ΔPFLU1132 173	05/09/2020 @ 17:35	none after 6 weeks
AR2ΔntrC ΔPFLU1132 174	05/09/2020 @ 17:35	none after 6 weeks
AR2ΔntrC ΔPFLU1132 175	05/09/2020 @ 17:35	none after 6 weeks
AR2ΔntrC ΔPFLU1132 176	05/09/2020 @ 17:35	none after 6 weeks
AR2ΔntrC ΔPFLU1132 177	05/09/2020 @ 17:35	none after 6 weeks
AR2ΔntrC ΔPFLU1132 178	05/09/2020 @ 17:35	none after 6 weeks
AR2ΔntrC ΔPFLU1132 179	05/09/2020 @ 17:35	none after 6 weeks
AR2ΔntrC ΔPFLU1132 180	05/09/2020 @ 17:35	none after 6 weeks
AR2ΔntrC ΔPFLU1132 181	05/09/2020 @ 17:35	none after 6 weeks
AR2ΔntrC ΔPFLU1132 182	05/09/2020 @ 17:35	none after 6 weeks
AR2ΔntrC ΔPFLU1132 183	05/09/2020 @ 17:35	none after 6 weeks
AR2ΔntrC ΔPFLU1132 184	05/09/2020 @ 17:35	none after 6 weeks
AR2ΔntrC ΔPFLU1132 185	05/09/2020 @ 17:35	none after 6 weeks
AR2ΔntrC ΔPFLU1132 186	05/09/2020 @ 17:35	none after 6 weeks
AR2ΔntrC ΔPFLU1132 187	05/09/2020 @ 17:35	none after 6 weeks
AR2ΔntrC ΔPFLU1132 188	05/09/2020 @ 17:35	none after 6 weeks
AR2ΔntrC ΔPFLU1132 189	05/09/2020 @ 17:35	none after 6 weeks
AR2ΔntrC ΔPFLU1132 190	05/09/2020 @ 17:35	none after 6 weeks
AR2ΔntrC ΔPFLU1132 191	05/09/2020 @ 17:35	none after 6 weeks
AR2ΔntrC ΔPFLU1132 192	05/09/2020 @ 17:35	none after 6 weeks

### Sheet: Time to emergence
AR2 (Time in hours)	AR2 ΔntrC (Time in hours)
90	304
54	259
88	186
88	600
60	593
68	111
42	170
66	120
68	362
54	984
54	385
90	599
46	645
54	987
42
86
108
110
60
110
102
70
