## Supplementary excel sheet E4 for "Evolutionary innovation through transcription factor promiscuity in microbes is constrained by pre-existing gene regulatory network architecture"

### Sheet: Sheet1
Strain name	Species	Media supplements (Concentration)	Notes
DH5α	Escherichia coli	none	Cloning strain, also used as donor in 4 partner conjugations
ST18	Escherichia coli	5-aminolevulinic acid (50µg/mL)	Conjugation strain for transfer of pTS1 to P. fluorescens, ΔhemA grants 5-aminolevulinic auxotrophy
SP50 pRK2073	Escherichia coli	Streptomycin (250µg/mL)	Strain carrying helper plasmid for 4 partner conjugation
S17 pTNS2	Escherichia coli	Ampicillin (100µg/mL)	Strain carrying transposition helper plasmid for miniTn7 transposons
AR2	P. fluorescens	Kanamycin (50µg/mL)	SBW25ΔfleQ IS-ΩKm-hah: PFLU2552
Plasmid	Media supplements (Concentration)	Notes
pTS1	Tetracycline (10µg/mL)	Allelic -exchange suicide vector
pJM220	Ampicillin (100µg/mL), Gentamicin (5µg/mL)	miniTn7 transposon delivery vector, with rhaSR-PrhaBAD expression system on transposon
pJM230	Ampicillin (100µg/mL), Gentamicin (5µg/mL)	miniTn7 transposon delivery vector, with rhaSR-PrhaBAD-stRBS-lacZ expression system on transposon
