## Supplementary excel sheet E5 for "Evolutionary innovation through transcription factor promiscuity in microbes is constrained by pre-existing gene regulatory network architecture"

### Sheet: Sheet1
		Log2Fold change in gene expression relative to dfleQ ancestor
PseudoCAP ID	Gene name	dfleQdntrC ancestor	2501-G (PFLU1131-del15 first step mutant)	2501-S1 (promoter mutation second-step mutant)	52-S1 (PFLU1583Δ48-74, second-step mutant)	Product
PFLU_1122	none	-0.464838	1.95615	2.24233	2.02685	hypothetical protein
PFLU_1123	none	-0.496517	1.76839	1.89182	1.81079	transporter
PFLU_1124	none	-0.437844	1.69407	1.60437	1.71194	transporter
PFLU_1125	none	-0.358161	2.20087	2.02575	2.69114	fatty acid desaturase
PFLU_1126	none	-0.366227	2.05222	1.87434	1.98361	MipA/OmpV family protein
PFLU_1127	none	-0.452256	1.7645	1.67168	2.01894	2,3-diketo-5-methylthio-1-phosphopentane phosphatase
PFLU_1128	none	-0.337704	1.83879	1.74719	1.94685	aminotransferase class III-fold pyridoxal phosphate-dependent enzyme
PFLU_1129	none	-0.306688	1.76997	1.39775	1.9166	alpha/beta fold hydrolase
PFLU_1130	none	-0.257747	1.70134	-15.8543	1.94314	GNAT family N-acetyltransferase
PFLU_1131	none	-0.177734	1.6018	4.26137	1.92734	HAMP domain-containing sensor histidine kinase
PFLU_1132	none	-0.204501	1.53839	3.79382	1.68601	sigma-54-dependent Fis family transcriptional regulator
PFLU_0882	rpoN	-0.0341768	0.0119235	0.234013	-0.0257868	RNA polymerase factor sigma-54
PFLU_5592	rpoD	-0.150607	-0.176733	-0.0780108	-0.519954	RNA polymerase factor sigma-70
PFLU_4417	fliA	0.948466	1.14497	1.807	1.32286	RNA polymerase sigma factor FliA
PFLU_4441	fleR	0.838912	1.5519	2.66403	2.07543	sigma-54-dependent Fis family transcriptional regulator
PFLU_4442	fleS	0.0944913	1.52556	2.83816	2.35294	PAS domain-containing sensor histidine kinase
PFLU_4443	fleQ	0.239047	0.162675	-0.0201316	0.204446	sigma-54-dependent Fis family transcriptional regulator
PFLU_4736	flgM	0.0655098	0.149148	0.875699	0.434181	flagellar biosynthesis anti-sigma factor FlgM
PFLU_4448	fliC	-0.0103816	0.990714	7.9381	5.05948	flagellin
PFLU_4446	fliD	0.254341	1.6055	3.39746	2.71454	flagellar cap protein FliD
PFLU_4450	PFLU_4450	0.112175	1.97802	4.10162	3.21602	flagellar hook-associated protein 3
PFLU_4451	flgK	0.0486194	2.58596	4.7941	3.76847	flagellar hook-associated protein FlgK
PFLU_4728	flgE	-0.056087	3.26726	5.40601	4.36123	flagellar hook protein FlgE
PFLU_4410	motD	0.696839	1.16251	2.16702	1.52298	flagellar motor protein MotD
PFLU_4411	PFLU_4411	0.711229	1.04247	2.04541	1.44273	flagellar motor protein
PFLU_4429	fliL	0.112059	3.13209	4.81499	4.55591	flagellar basal body-associated protein FliL
PFLU_4438	fliG	0.488356	2.78762	4.17753	3.67073	flagellar motor switch protein FliG
PFLU_4439	fliF	0.664033	2.73107	4.1723	3.7392	flagellar basal body M-ring protein FliF
PFLU_4440	fliE	0.737448	2.98486	4.38659	4.14759	flagellar hook-basal body complex protein FliE
PFLU_4447	flaG	0.125747	0.755814	4.42677	2.51442	flagellar protein FlaG
PFLU_4453	flgI	-0.0346642	2.92734	4.71519	4.04394	flagellar basal body P-ring protein FlgI
PFLU_4454	flgH	0.109016	3.47039	5.34136	4.48622	flagellar basal body L-ring protein FlgH
PFLU_4455	flgG	-0.137457	3.89163	5.82453	4.86287	flagellar basal-body rod protein FlgG
PFLU_4456	flgF	0.053934	3.9836	5.7255	5.11946	flagellar basal body rod protein FlgF
PFLU_4730	flgC	-0.0941758	3.51495	5.62893	4.69538	flagellar basal body rod protein FlgC
PFLU_4731	flgB	0.309652	4.22417	6.4574	5.56824	flagellar basal body rod protein FlgB
PFLU_5891	fliL	0.0155105	-0.0572492	0.436177	0.0521312	flagellar basal body-associated protein FliL
PFLU_1757	fliK	-0.0192961	0.119659	0.645448	0.608593	flagellar hook-length control protein FliK
PFLU_4419	flhF	0.0130264	2.11902	3.38209	2.98514	flagellar biosynthesis protein FlhF
PFLU_4420	flhA	-0.0820761	2.68665	4.0324	3.67573	flagellar biosynthesis protein FlhA
PFLU_4422	flhB	0.0770397	1.88097	3.25007	3.00937	flagellar biosynthesis protein FlhB
PFLU_4423	fliR	-0.0772116	2.13942	3.28456	3.06813	flagellar type III secretion system protein FliR
PFLU_4424	fliQ	-0.0481005	1.70308	3.08896	2.72894	flagellar biosynthetic protein FliQ
PFLU_4425	fliP	-0.0918036	1.73346	3.18301	2.76844	flagellar biosynthetic protein FliP
PFLU_4426	fliO	0.0676045	2.46803	3.94419	3.55614	flagellar biosynthetic protein FliO
PFLU_4427	fliN	-0.183441	2.46226	4.0113	3.48444	flagellar motor switch protein FliN
PFLU_4428	fliM	0.072844	2.36209	3.90898	3.46396	flagellar motor switch protein FliM
PFLU_4430	fliK	-0.0389864	1.05846	2.69035	2.2024	flagellar hook-length control protein FliK
PFLU_4435	fliJ	0.685103	2.24827	3.91694	3.46335	flagella biosynthesis chaperone FliJ
PFLU_4436	fliI	0.513839	2.62675	4.03953	3.6426	flagellar protein export ATPase FliI
PFLU_4437	fliH	0.411682	2.74722	4.09236	3.66615	flagellar assembly protein FliH
PFLU_4444	fliT	0.915405	1.39071	3.74897	2.38498	flagellar assembly protein FliT
PFLU_4445	fliS	0.856099	1.40864	3.89939	2.41735	flagella export chaperone FliS
PFLU_4452	flgJ	0.128595	3.16167	4.89524	4.15718	flagellar assembly peptidoglycan hydrolase FlgJ
PFLU_4729	flgD	0.0614781	3.45257	5.50701	4.66216	flagellar hook assembly protein FlgD
PFLU_4734	flgA	0.161428	2.07184	3.51132	3.20421	flagella basal body P-ring formation protein FlgA
PFLU_4737	flgN	0.0471763	0.156592	0.771749	0.556926	flagellar protein FlgN
PFLU_0508	motA	-0.0152909	-0.0293931	0.360178	0.285682	flagellar motor stator protein MotA
PFLU_0966	cheV	0.267434	0.2393	1.61611	0.8805	chemotaxis protein CheV
PFLU_1221	cheR	-0.138513	0.00165883	-0.00268632	-0.204123	chemotaxis protein CheR
PFLU_1224	PFLU_1224	-0.0684976	0.00769632	-0.0361072	-0.102056	chemotaxis response regulator protein-glutamate methylesterase
PFLU_2182	cheY	0.478125	0.0592443	0.480976	0.639244	chemotaxis protein CheY
PFLU_2486	PFLU_2486	0.120527	-0.0599477	0.608891	-0.00614464	chemotaxis protein
PFLU_2958	chpE	-0.0784421	0.00475298	-0.218447	0.220536	chemotactic transduction protein ChpE
PFLU_3018	cheR	-0.142542	-0.0434308	-0.189267	0.0387403	protein-glutamate O-methyltransferase CheR
PFLU_3019	cheB	-0.116971	-0.102603	-0.0866381	-0.00798632	chemotaxis protein CheB
PFLU_4401	cheV	0.00134443	0.0901656	2.14583	0.606696	chemotaxis protein CheV
PFLU_4407	cheW	0.188994	1.16903	2.70213	2.02395	chemotaxis protein CheW
PFLU_4408	cheW	0.141897	1.13622	2.64872	2.13438	chemotaxis protein CheW
PFLU_4413	PFLU_4413	0.55108	1.063	2.51332	1.67798	chemotaxis response regulator protein-glutamate methylesterase
PFLU_4414	cheA	0.594345	1.05598	2.49665	1.5499	chemotaxis protein CheA
PFLU_4415	cheZ	0.816985	1.10366	2.42275	1.50501	protein phosphatase CheZ
PFLU_4416	cheY	0.896154	1.23717	2.55378	1.63571	chemotaxis protein CheY
PFLU_4732	cheR	-0.0430475	0.0524031	0.387001	0.222959	protein-glutamate O-methyltransferase CheR
PFLU_4733	cheV	0.135413	0.266577	1.09211	0.880096	chemotaxis protein CheV
PFLU_5088	PFLU_5088	0.0627294	0.145396	0.630095	0.653245	chemotaxis response regulator protein-glutamate methylesterase
PFLU_5089	cheD	-0.10369	0.0322436	0.480136	0.553331	chemoreceptor glutamine deamidase CheD
PFLU_5093	cheA	0.179815	0.135939	0.855008	0.815481	chemotaxis protein CheA
PFLU_5314	cheV	0.0434804	0.267074	0.0618547	0.522517	chemotaxis protein CheV
PFLU_5747	cheQ	-0.0854674	-0.198993	-0.060264	0.0913254	chemotaxis protein CheW
PFLU_5749	PFLU_5749	0.29905	0.204116	0.0417383	0.267471	chemotaxis protein
